# Synaptotagmin 13 orchestrates pancreatic endocrine cell egression and islet morphogenesis

**DOI:** 10.1101/2021.08.30.458251

**Authors:** Mostafa Bakhti, Aimée Bastidas-Ponce, Sophie Tritschler, Marta Tarquis-Medina, Eva Nedvedova, Katharina Scheibner, Jessica Jaki, Perla Cota, Ciro Salinno, Karsten Boldt, Stefanie J. Willmann, Nicola Horn, Marius Ueffing, Ingo Burtscher, Fabian J. Theis, Ünal Coskun, Heiko Lickert

**Affiliations:** Institute of Diabetes and Regeneration Research, Helmholtz Zentrum München, 85764 Neuherberg, Germany; German Center for Diabetes Research (DZD), D-85764 Neuherberg, Germany; Institute of Computational Biology, Helmholtz Zentrum München, D-85764 Neuherberg, Germany; Technical University of Munich, School of Life Sciences Weihenstephan, 85354 Freising, Germany; Technische Universität München, School of Medicine, 81675 München, Germany; Paul Langerhans Institute Dresden of the Helmholtz Zentrum Munich at the University Clinic Carl Gustav Carus, TU Dresden, Dresden, Germany; Institute for Clinical Chemistry and Laboratory Medicine, University Hospital Carl Gustav Carus of Technische Universität Dresden, Fetscher Str. 74, 01307 Dresden; Institute for Ophthalmic Research, Center for Ophthalmology, University of Tübingen, 72076 Tübingen, Germany; Technical University of Munich, Department of Mathematics, 85748 Garching b. Munich, Germany; SOTIO a.s, Jankovcova 1518/2, 17000 Prague, Czech Republic

**Author notes:** Correspondence (M.B.), (H.L.). These authors contributed equally (Mostafa Bakhti, Aimée Bastidas-Ponce).

**Keywords:** Synaptotagmin 13, endocrine precursors, morphogenesis, egression, migration, polarity, cytoskeleton, acetylated tubulin, endocytosis, basement membrane

## Abstract

Epithelial cell egression is important for organ development, but also drives cancer metastasis. Better understandings of pancreatic epithelial morphogenetic programs generating islets of Langerhans aid to diabetes therapy. Here we identify the Ca^2+^-independent atypical Synaptotagmin 13 (Syt13) as a key driver of endocrine cell egression and islet formation. We detected upregulation of Syt13 in endocrine precursors that correlates with increased expression of unique cytoskeletal components. High-resolution imaging reveals a previously unidentified apical-basal to front-rear repolarization during endocrine cell egression. Strikingly, Syt13 interacts with acetylated tubulin and phosphatidylinositol phospholipids and localizes to the leading-edge of egressing cells. Knockout of Syt13 impairs endocrine cell egression and skews the α- to-β-cell ratio. Mechanistically, Syt13 regulates endocytosis to remodel the basement membrane and cell-matrix adhesion at the leading-edge of egressing endocrine cells. Altogether, these findings implicate an unexpected role of Syt13 in regulating cell polarity to orchestrate endocrine cell egression and islet morphogenesis.
