## Supplementary Table 1 for "Synaptotagmin 13 orchestrates pancreatic endocrine cell egression and islet morphogenesis"

### Sheet: Genotyping primers
Mouse line	Anneling temperature	Band (bp)	Sequence
Syt13 Flox	64°C	WT 243	GTGAGGAGAGGTTGGAATAG
		HOM 392	TATCTGTCTGTCTGCCTGTCTG
Syt13 FD	55°C	WT 1000	GTGAGGAGAGGTTGGAATAG
		KO 300	GTCTATGCCACACAGCAAGC
NVF	62°C	WT 404	CTTCCCGGATGACGCCAAACTTAC
		HOM 330	TCGCCCTTGCTCACCATTCTAGAC
			AGATGCTTGAGAGCCTCCACTACC
Ins1-Cre	60°C	Positive 280	CCTGGCGATCCCTGAACATGTCCT
			TGGACTATAAAGCTGGTGGGCAT
Ngn3-Cre	60°C	Positive 100	GTA GGT GGA AAT TCT AGC ATC ATC C
			GCG GTC TGG CAG TAA AAA CTA TC
			GTG AAA CAG CAT TGC TGT CAC TT
			CTA GGC CAC AGA ATT GAA AGA TCT
ROSA26-mTmG	58°C	WT 330	CTCTGCTGCCTCCTGGCTTCT
		HOM 250	CGAGGCGGATCACAAGCAATA
			TCAATGGGCGGGGGTCGTT

### Sheet: Generated constructs
Plasmid name	Vector	Insert DNA	Species	Protein (aa) size of the insert	5’ seq primer	3’ seq primer
pCAG-Syt13-myc	pCAG	Syt13 ORF	Mouse	438	GTCGCGGCCGCGCCACCATGGTGCTGTCGGTGCCTGTGATCG	CGCGGCTAGCCTACAGATCCTCTTCAGAGATGAGTTTCTGCTCTCCTCCCAGGTGCAGTTGGTGCCACATGGCG
pCAG-Syt13-TAP	pCAG	Syt13 ORF, TAP-tag	Mouse	477	GTCGCGGCCGCGCCACCATGGTGCTGTCGGTGCCTGTGATCG	GCGGCTAGCTCAATCGATAAGCTTCTTCTCGAACTGGG
pCAG-Syt13-∆C2A-TAP	pCAG	Syt13-∆C2A ORF; TAP-tag	Mouse	395	AATCTAATCTATTGGCGGCCGCGCCACCATGG	GCGGCTAGCTCAATCGATAAGCTTCTTCTCGAACTGGG
pCAG-Syt13-∆C2B-TAP	pCAG	Syt13-∆C2B ORF; TAP-tag	Mouse	374	AATCTAATCTATTGGCGGCCGCGCCACCATGG	GCGGCTAGCTCAATCGATAAGCTTCTTCTCGAACTGGG
pCAG-Syt13-Venus	pCAG	Syt13 ORF; Venus	Mouse	669	GTCGCGGCCGCGCCACCATGGTGCTGTCGGTGCCTGTGATCG	CTAGCTAGCTCACTTGTACAGCTCGTCCATGCCGAGAG
pCAG-Syt13-∆C2A-Venus	pCAG	Syt13-∆C2A ORF; Venus	Mouse	587	AATCTAATCTATTGGCGGCCGCGCCACCATGG	AGAGGCTAGCTCACTTGTACAGCTCGTCCATGC
pCAG-Syt13-∆C2B-Venus	pCAG	Syt13-∆C2B ORF; Venus	Mouse	566	AATCTAATCTATTGGCGGCCGCGCCACCATGG	AGAGGCTAGCTCACTTGTACAGCTCGTCCATGC
pCAG-Syt13	pCAG	Syt13 ORF	Canine	426	ATAAGCGGCCGCATGGTGCTGTCGGTG	TGCTTAGCTAGCCTACAGATGCAGCTGGTGCC
pCAG-Syt13-BirA	pCAG	Syt13 ORF; BirA-HA-tag	Canine, E-coli	756	ATAAGCGGCCGCATGGTGCTGTCGGTG	GTCGCTAGCCCGGTACATCGTAAGGGTAAGCCTTCT
pGEX-6P-1-Syt13-C2AB-myc	pGEX-6P-1	Syt13 C2A and C2B ORF; Myc-tag	Mouse	402	GACGTCGACTATTGCTGCCGCGGGACCGTGAG	CACGCGGCCGCCTACAGATCCTCTTCAGAGATGAGTTTCTGCTCTCCTCCCAGGTGCAGTTGGTGCCACATGGCGATCTGCCG
pGEX-6P-1-Syt13-C2A-myc	pGEX-6P-1	Syt13 C2A ORF; Myc-tag	Mouse	258	GACGTCGACTGTTATTTGTGACAAGCCTGGAAGCTGTCACC	CACGCGGCCGCCTACAGATCCTCTTCAGAGATGAGTTTCTGCTCTCCTCCCTTTGCTGTGGTCTTCAGCTC
pGEX-6P-1-Syt13-C2B-myc	pGEX-6P-1	Syt13 C2B ORF; Myc-tag	Mouse	152	GACGTCGACTAGGGGAGGTCCTTCTGTCAATCAGCTAC	CACGCGGCCGCCTACAGATCCTCTTCAGAGATGAGTTTCTGCTCTCCTCCCAGGTGCAGTTGGTGCCACATGGCGATCTGCCG

### Sheet: Antibody list
Primary antibody	Company	Order Number	WB (Dilution)	IHC / IF (Dilution)
Actin	BD	612656	5000-01-01	-
Tubulin-alpha	Sigma	T6199	5000-01-01	1-200
Tubulin-Acetylated	Sigma	T7451	5000-01-01	1-200
Flag	Sigma	F7425	1-1000	1-500
GFP	Aves Labs	GFP-1020	-	1-1000
FOXA2 (HNF-3β)	Abcam	ab40874	-	1-300
Pdx1 (F6A11-c) concentrated	DSHB Hybridoma	9 E 3	-	1-200
Myc c- clone 9E10	Sigma	M4439	-	1-250
Ezrin (clone 3C12)	Sigma	E8897	4000-01-01	1-500
PDX1 ( D59H3 )	Cell Signaling	5679	-	1-300
NKX6.1	R&D systems	AF5857	-	1-300
CD49f	BD	555734	-	1-300
SOX9	Millipore	AB5535	-	1-300
Tubulin clone YL1/2 (Tyr-Tub)	Millipore	MAB1864	-	1-200
Glucagon	Bio-Rad	4660-1140	-	1-300
Glucagon	TAKARA	M182	-	3500-01-01
SYT13	Abcam	ab154695	-	1-300
c-Myc	Sigma	C3956	-	1-100
Cadherin - E (DECMA-1)	Kremmer	SC-59778	-	1-300
FOXA2 (HNF-3β)	R and D	AF2400	-	1-300
PKC ζ	Santa Cruz	sc-21617	1-500	1-300
Insulin (C27C9)	Cell signaling	3014	-	1-300
EBP50/NHERF1	Abcam	ab3452	1-500	-
Integrin beta1	Millipore	MAB1997	-	1-200
Insulin	Bio-Rad	5330-0104G	-	1-300
NF2 / Merlin	Abcam	ab88957	1-500	-
Fibronectin	Millipore	AB2033	-	1-300
Laminin	Sigma	L9393	-	1-300
HRS (D7T5N) (HGS)	Cell signaling	15087	1-1000	-
Integrin beta 5	Abcam	ab15459	-	1-200
Integrin beta 4	Abcam	ab25254	-	1-200
Integrin alpha V	antikoerper-online.de	ABIN968314	-	1-200
Cortactin (p80/85), clone 4F11	Millipore	05-180	1-500	-
Pdx1	R&D Systems	AF2419	-	1-300
ParD6B	Santa Cruz	sc-166405	-	1-100
Chromogranin A (Chr-A)	Immunostar	20086	-	1-300
WAVE-2 (D2C8)	Cell signaling	3659S	1-1000
Dystonin/BPA	Abcam	ab234644	1-500	1-200
MAP1B	Abcam	ab224115	-	1-200
Tubulin beta III	Abcam	ab18207	1-1000	1-200
Debrin	Abcam	ab60933	1-1000	1-300
N-WASP (30D10)	Cell signaling	4848T	1-1000
Cofilin (D3F9)	Cell signaling	5175T	1-1000
VASP (9A2)	Cell signaling	3132T	1-1000
Caveolin-1 (D46G3)	Cell signaling	3267T	1-1000	1-200
Rab5A (E6N8S)	Cell signaling	46449T	1-1000
Rab7 (D95F2)	Cell signaling	9367T	1-1000	1-200
Rab11 (D4F5)	Cell signaling	5589T	1-1000
Secondary antibody (anti-)	Company	Order Number	Label	Dilution
Chicken	Dianova	703-225-155	Cy™2	1-800
Rat	Life Technologies	A-21208	Alexa Flour® 488	1-800
Rat	Dianova	712-165-153	Cy™3	1-800
Rat	Dianova	712-605-150	Alexa Flour® 647	1-800
Rabbit	Invitrogen	A11055	Alexa Flour® 488	1-800
Rabbit	Invitrogen	A21206	Alexa Flour® 555	1-800
Rabbit	Dianova	A31573	Alexa Flour® 647	1-800
Guinea pig	Dianova	706-545-148	Alexa Flour® 488	1-800
Guinea pig	Dianova/Jackson	706-165-148	Cy™3	1-800
Guinea pig	Dianova	706-495-148	Alexa Flour® 649	1-800
Goat	Invitrogen	A21432	Alexa Flour® 555	1-800
Goat	Invitrogen	A21082	Alexa Flour® 633	1-800
Mouse	Invitrogen	A21202	Alexa Flour® 488	1-800
Mouse	Invitrogen	A31570	Alexa Flour® 555	1-800
Phalloidin	Invitrogen	A22283	Alexa Flour® 546	1-200
SiR-Actin	Cytoskeleton, Inc.	CY-SC001	Alexa Flour® 647	1-1000
Mouse	Dianova	715-175-151	Cy™5	1-400
Mouse	Dianova/Jackson	DAB-087641	IgG (H+L), HRP	1:5000
Rabbit	Dianova/Jackson	DAB-087729	IgG (H+L), HRP	1:5000
Mouse	Dianova/Jackson	115-035-146	IgG (H+L), HRP	1:5000
Rabbit	Dianova/Jackson	111-035-144	IgG (H+L), HRP	1:5000
Mouse	Cell signaling	7076P2	IgG (H+L), HRP	1:2000
Rabbit	Cell signaling	7074P2	IgG (H+L), HRP	1:2000
Biotin	Life Technologies	21126	Streptavidin, HRP- Conjugated	1:10000

### Sheet: qPCR probes
	Gene	TaqMan® Primer Prob ID
	Ngn3	Mm00437606-s1
	Pax4	Mm01159036_m1
	Arx	Mm00545903_m1
	GAPDH	Mm99999915_g1
	RNA18S	Mm03928990_g1
